# *Staphylococcus aureus* uses a eukaryotic-like uridyltransferase to make UDP-GlcNAc for cell wall synthesis

**DOI:** 10.64898/2026.06.23.733835

**Authors:** Pak-Ming Fong, Anna I. Weaver, Abigail L. Manson, Youngseon Park, Ashlee M. Earl, Suzanne Walker

## Abstract

UDP-N-acetylglucosamine (UDP-GlcNAc) is an essential metabolite used to build the peptidoglycan cell wall that protects bacteria against lysis caused by high turgor pressure. More than thirty years ago, GlmU, which contains both acetyltransferase and uridyltransferase activities, was discovered to make UDP-GlcNAc in *E. coli,* and it is now widely considered essential for UDP-GlcNAc synthesis across bacteria. Here we report that the clinically important pathogen *Staphylococcus aureus* relies on a previously uncharacterized uridyltransferase called NagU to synthesize most of its UDP-GlcNAc for cell wall synthesis. We also report that NagU binds to and negatively regulates DacA, the diadenylate cyclase that makes the essential second messenger cyclic di-AMP, which regulates turgor pressure. We propose a model in which increasing NagU expression simultaneously increases flux into peptidoglycan and increases turgor pressure to enable cell wall expansion. Finally, an evolutionary analysis shows that many bacteria beyond Staphylococcaceae encode NagU homologues but lack GlmU either entirely or in part, suggesting that alternative UDP-GlcNAc biosynthesis pathways are not rare.
