## Supplementary Table 5 Protein MS for "*Staphylococcus aureus* uses a eukaryotic-like uridyltransferase to make UDP-GlcNAc for cell wall synthesis"

### Sheet: Fig. 3a, Extended Fig. 7a 
Whole gel section of elution (NagU-FLAG)	Unique peptide count	Total peptide count	Protein		Whole gel section of elution (GFP-FLAG)	Unique peptide count	Total peptide count	Protein	Gel band labelled as NagU and YbbR	Unique peptide count	Total peptide count	Protein		Gel band labelled as DacA	Unique peptide count	Total peptide count	Protein
	63	1038	NagU			25	91	GFP		55	661	NagU			23	30	NagU
	35	161	YbbR			23	35	sbi		27	81	YbbR			14	43	DacA
	21	92	DacA			23	25	SAOUHSC_02699		13	15	SAOUHSC_01040			6	7	rpsC
	23	32	tuf			23	23	spa		11	11	tuf			4	4	mqo
	26	31	pyk			20	59	SAOUHSC_02443		4	4	pyk			4	4	YbbR
	23	27	spa			18	20	tuf		4	4	SAOUHSC_00878			3	3	yidC
	15	20	SAOUHSC_00708			17	18	ezrA		3	3	femA			3	3	rplA
	13	16	SAOUHSC_01069			16	21	SAOUHSC_01676		3	3	SAOUHSC_01041			3	3	tuf
	13	15	SAOUHSC_01676			16	18	NagU		3	3	ackA			3	3	fabI
	13	15	SAOUHSC_02029			16	18	rplE		2	2	SAOUHSC_01855			3	3	pyrH
	13	14	fusA			15	17	ftsH		2	2	femB			2	2	SAOUHSC_02697
	12	14	SAOUHSC_00742			15	17	SAOUHSC_00227		2	2	ftsH			2	2	SAOUHSC_02265
	12	13	ptsG			15	17	SAOUHSC_00634		1	2	rplY			2	2	rplD
	10	13	murA			15	15	SAOUHSC_01145		1	2	SAOUHSC_02601			2	2	rpsD
	11	12	copA			14	19	SAOUHSC_00669		1	1	DacA			2	2	uppP
	11	12	infB			13	15	rplA		1	1	SAOUHSC_01490			1	2	SAOUHSC_00723
	11	12	katA			12	30	rplC		1	1	SAOUHSC_00795			1	1	SAOUHSC_01676
	10	12	SAOUHSC_02699			12	14	atpA		1	1	potA			1	1	rplF
	9	12	rplA			12	13	atl		1	1	SAOUHSC_00437			1	1	SAOUHSC_00513
	9	11	SAOUHSC_01040			11	13	atpD		1	1	rpmC			1	1	SAOUHSC_01855
	9	11	rpsE			11	13	lytH		1	1	rplE			1	1	SAOUHSC_01260
	9	10	mqo			11	11	SAOUHSC_01043							1	1	SAOUHSC_00847
	9	9	sbi			10	13	SAOUHSC_01854							1	1	SAOUHSC_00748
	9	9	SAOUHSC_00878			10	13	SAOUHSC_00748							1	1	murC
	9	9	atpD			10	10	mqo
	8	9	gpsA			9	9	SAOUHSC_00878
	8	9	SAOUHSC_01042			9	9	SAOUHSC_01041
	7	9	SAOUHSC_01041			8	10	SAOUHSC_02783
	7	9	fabI			8	10	SAOUHSC_02788
	6	9	ahpC			8	9	murG
	8	8	rplE			8	9	SAOUHSC_02554
	8	8	rplU			8	8	rplO
	8	8	ackA			8	8	rplU
	8	8	ezrA			8	8	SAOUHSC_00074
	7	8	ftsH			7	8	rpsB
	7	8	atpA			7	8	SAOUHSC_00222
	7	8	menD			7	7	SAOUHSC_00749
	7	8	glcB			7	7	SAOUHSC_00708
	5	8	rplC			6	7	pyk
	7	7	rpsB			6	7	rpsC
	7	7	purH			6	6	rplK
	7	7	SAOUHSC_00637			6	6	obg
	7	7	rpsC			6	6	prsA
	6	7	SAOUHSC_01043			6	6	YbbR
	6	7	SAOUHSC_01145			6	6	rpsS
	6	7	SAOUHSC_00488			6	6	rplV
	5	7	SAOUHSC_02574			6	6	SAOUHSC_00903
	6	6	rplY			6	6	glpD
	6	6	rplF			6	6	SAOUHSC_00711
	5	6	SAOUHSC_02783			6	6	rpsU
	5	6	rplK			5	8	rpsL
	5	6	tagH			5	6	SAOUHSC_00647
	5	6	SAOUHSC_02788			5	6	rpmA
	5	6	SAOUHSC_02443			5	5	SAOUHSC_01871
	5	5	SAOUHSC_00847			5	5	SAOUHSC_02447
	5	5	proS			5	5	rplD
	5	5	SAOUHSC_02316			5	5	SAOUHSC_01040
	4	5	rplD			5	5	rplF
	4	5	rplM			5	5	SAOUHSC_02909
	4	5	lysS			5	5	yidC
	4	5	rpsL			5	5	SAOUHSC_01855
	4	5	SAOUHSC_01652			5	5	SAOUHSC_01487
	4	4	SAOUHSC_01819			5	5	SAOUHSC_01042
	4	4	saeS			5	5	SAOUHSC_00405
	4	4	SAOUHSC_02366			5	5	rplY
	4	4	gatB			5	5	SAOUHSC_00844
	4	4	recA			5	5	SAOUHSC_02430
	4	4	SAOUHSC_02554			4	6	femA
	4	4	SAOUHSC_00227			4	5	rpmC
	4	4	SAOUHSC_02087			4	5	gpsB
	3	4	rplQ			4	5	atpG
	3	4	ftsZ			4	5	SAOUHSC_00356
	3	3	SAOUHSC_02589			4	5	rplW
	3	3	SAOUHSC_01178			4	5	rpsM
	3	3	rpmC			4	5	tig
	3	3	SAOUHSC_00903			4	4	SAOUHSC_01908
	3	3	rplO			4	4	SAOUHSC_01819
	3	3	SAOUHSC_01908			4	4	rpsK
	3	3	rpmA			4	4	SAOUHSC_00333
	3	3	SAOUHSC_00748			4	4	ptsG
	3	3	rplW			4	4	SAOUHSC_00637
	3	3	atl			4	4	SAOUHSC_01580
	3	3	gatA			4	4	saeS
	3	3	SAOUHSC_01854			4	4	ftsA
	3	3	rplV			4	4	SAOUHSC_02316
	3	3	SAOUHSC_01058			4	4	SAOUHSC_00367
	2	3	atpG			4	4	rpsD
	2	3	SAOUHSC_01609			4	4	SAOUHSC_00426
	2	3	purL			4	4	fmtA
	2	3	guaB			3	4	rplJ
	2	3	xpt			3	4	rplM
	1	3	SAOUHSC_02601			3	3	SAOUHSC_01814
	2	2	SAOUHSC_01192			3	3	rplQ
	2	2	SAOUHSC_02789			3	3	SAOUHSC_02875
	2	2	SAOUHSC_01855			3	3	rpsE
	2	2	SAOUHSC_01249			3	3	SAOUHSC_00488
	2	2	prs			3	3	rplX
	2	2	SAOUHSC_01732			3	3	SAOUHSC_00362
	2	2	rpsK			3	3	fabI
	2	2	ffh			3	3	SAOUHSC_01837
	2	2	SAOUHSC_00634			3	3	rpmE2
	2	2	upp			3	3	rplS
	2	2	carA			3	3	rpsI
	2	2	SAOUHSC_00749			3	3	murA
	2	2	SAOUHSC_01490			3	3	era
	2	2	glmS			2	4	rpmB
	2	2	secA1			2	3	SAOUHSC_01974
	2	2	metK			2	2	SAOUHSC_02650
	2	2	plsX			2	2	lysS
	2	2	ppaC			2	2	rpsP
	2	2	lipM			2	2	SAOUHSC_00717
	2	2	SAOUHSC_01317			2	2	upp
	2	2	SAOUHSC_00074			2	2	SAOUHSC_02121
	2	2	SAOUHSC_00985			2	2	prs
	2	2	SAOUHSC_01836			2	2	rpmD
	2	2	parE			2	2	tagH
	2	2	gpsB			2	2	rplR
	2	2	rho			2	2	SAOUHSC_02264
	2	2	SAOUHSC_01612			2	2	SAOUHSC_00854
	2	2	clpC			2	2	sigA
	2	2	dnaK			2	2	purH
	2	2	SAOUHSC_01987			2	2	SAOUHSC_02366
	2	2	lytH			2	2	SAOUHSC_00646
	1	2	rpoB			2	2	SAOUHSC_02589
	1	2	SAOUHSC_02107			2	2	femB
	1	1	SAOUHSC_01035			2	2	ebpS
	1	1	SAOUHSC_00875			2	2	SAOUHSC_02834
	1	1	rpsP			2	2	SAOUHSC_01192
	1	1	SAOUHSC_01252			2	2	ffh
	1	1	SAOUHSC_00309			2	2	SAOUHSC_02549
	1	1	SAOUHSC_00640			2	2	SAOUHSC_02789
	1	1	rsmH			2	2	qoxB
	1	1	hemL2			2	2	DacA
	1	1	folD			2	2	SAOUHSC_00613
	1	1	SAOUHSC_00158			2	2	infC
	1	1	SAOUHSC_02297			2	2	SAOUHSC_02587
	1	1	ebpS			2	2	SAOUHSC_01180
	1	1	sepF			2	2	infB
	1	1	SAOUHSC_00669			2	2	SAOUHSC_01071
	1	1	sarR			2	2	SAOUHSC_01747
	1	1	mprF			2	2	SAOUHSC_02152
	1	1	SAOUHSC_02099			2	2	SAOUHSC_02382
	1	1	SAOUHSC_01982			2	2	proS
	1	1	SAOUHSC_00711			2	2	isdA
	1	1	SAOUHSC_01253			2	2	SAOUHSC_02697
	1	1	SAOUHSC_00367			2	2	SAOUHSC_01895
	1	1	rplX			2	2	SAOUHSC_00223
	1	1	SAOUHSC_00437			2	2	SAOUHSC_02145
	1	1	rpsI			1	4	SAOUHSC_00247
	1	1	SAOUHSC_00743			1	2	rpsT
	1	1	SAOUHSC_00054			1	2	rpsO
	1	1	rpmD			1	2	SAOUHSC_02761
	1	1	cls			1	2	SAOUHSC_00690
	1	1	SAOUHSC_02106			1	2	SAOUHSC_02151
	1	1	rpsT			1	2	SAOUHSC_00052
	1	1	yidC			1	2	SAOUHSC_00085
	1	1	SAOUHSC_00060			1	1	atpF
	1	1	trmFO			1	1	SAOUHSC_00508
	1	1	SAOUHSC_02553			1	1	SAOUHSC_00847
	1	1	rlmN			1	1	mprF
	1	1	rpsD			1	1	rpsG
	1	1	SAOUHSC_00052			1	1	SAOUHSC_00875
	1	1	accD			1	1	SAOUHSC_01035
	1	1	SAOUHSC_01747			1	1	secA1
	1	1	rpsU			1	1	sepF
	1	1	SAOUHSC_00222			1	1	gatA
	1	1	SAOUHSC_00785			1	1	copA
	1	1	SAOUHSC_01155			1	1	rpsF
	1	1	SAOUHSC_01287			1	1	SAOUHSC_01488
	1	1	lepA			1	1	SAOUHSC_01039
	1	1	SAOUHSC_01735			1	1	SAOUHSC_00795
	1	1	tpx			1	1	accD
	1	1	SAOUHSC_00795			1	1	isaB
	1	1	SAOUHSC_00652			1	1	SAOUHSC_02107
	1	1	SAOUHSC_01863			1	1	asp23
	1	1	hutG			1	1	SAOUHSC_00501
	1	1	infC			1	1	icaR
	1	1	SAOUHSC_00767			1	1	SAOUHSC_01252
	1	1	SAOUHSC_02430			1	1	SAOUHSC_02390
						1	1	SAOUHSC_00054
						1	1	SAOUHSC_00253
						1	1	hemL2
						1	1	SAOUHSC_01987
						1	1	SAOUHSC_01867
						1	1	rpoB
						1	1	SAOUHSC_00787
						1	1	SAOUHSC_00014
						1	1	cls
						1	1	pyrH
						1	1	SAOUHSC_02844
						1	1	SAOUHSC_01050
						1	1	gpsA
						1	1	rsmA
						1	1	SAOUHSC_00872
						1	1	ureE
						1	1	SAOUHSC_02097
						1	1	SAOUHSC_02664
						1	1	SAOUHSC_00652
						1	1	SAOUHSC_01859
						1	1	rplI
						1	1	rho
						1	1	SAOUHSC_01490
						1	1	rplB
						1	1	qoxA
						1	1	SAOUHSC_00618
						1	1	SAOUHSC_01863
						1	1	SAOUHSC_02698
						1	1	murC
															Bacillus subtilis subsp. subtilis (subspecies)
															Streptococcus equi subsp. zooepidemicus (subspecies)
															Moorena producens (species)
															Cyanobacterium aponinum (species)
															Gloeothece verrucosa (species)
															Gomphosphaeria aponina (species)
															Euhalothece (genus)	Euhalothece natronophila (species)
															Aerosakkonema funiforme (species)
															Zarconia navalis (species)
															Candidatus Atelocyanobacterium thalassa (species)
															Agrobacterium fabrum (species)
															mealybug	aphid	ant endosymbionts (clade)
															mealybug	aphid	ant endosymbionts (clade)

### Sheet: Extended Fig. 8a (left) 
Whole gel section of elution (NagU-FLAG)	Unique peptide count	Total peptide count	Protein
	58	797	NagU
	45	405	tuf
	26	246	YbbR
	23	128	DacA
	33	123	pdhA
	16	107	SAOUHSC_02443
	45	79	pyk
	38	62	fusA
	40	61	ftsH
	39	59	odhA
	34	54	gyrA
	26	47	SAOUHSC_01042
	25	46	rpsB
	30	45	mqo
	24	44	floA
	22	44	SAOUHSC_01041
	16	44	rplA
	23	43	purL
	33	41	pflB
	30	41	rpoC
	33	39	infB
	30	39	rpoB
	28	38	purH
	23	37	gyrB
	24	36	atl
	22	34	ftsZ
	18	34	SAOUHSC_01043
	25	33	atpD
	25	31	ackA
	21	31	odhB
	18	31	SAOUHSC_00847
	16	31	ffh
	19	30	SAOUHSC_00708
	23	29	SAOUHSC_00228
	21	28	clpL
	20	27	rny
	19	27	SAOUHSC_00742
	24	26	dnaK
	21	26	gatB
	18	26	katA
	16	26	folD
	16	25	fhs
	19	24	SAOUHSC_00878
	16	24	murA
	12	24	SAOUHSC_01819
	19	23	spa
	17	23	ptsG
	17	23	pdp
	17	23	SAOUHSC_02849
	16	23	SAOUHSC_01801
	12	22	hly
	17	21	thrS
	15	21	SAOUHSC_00795
	14	21	SAOUHSC_01794
	3	21	rpsQ
	15	20	rpsC
	14	20	SAOUHSC_01652
	13	20	proS
	17	19	carB
	15	19	SAOUHSC_00144
	14	19	rplE
	14	19	SAOUHSC_00906
	13	19	upp
	13	19	SAOUHSC_01069
	15	18	glpD
	14	18	ezrA
	13	18	glmS
	12	18	prs
	12	18	SAOUHSC_00921
	14	17	hslU
	14	17	mqo
	14	17	bipA
	13	17	SAOUHSC_00637
	13	17	lysS
	12	17	SAOUHSC_01855
	12	17	femB
	12	17	SAOUHSC_00903
	12	17	SAOUHSC_01974
	10	17	recA
	13	16	SAOUHSC_02297
	13	16	SAOUHSC_02152
	13	16	SAOUHSC_02363
	12	16	qoxA
	12	16	rpoA
	11	16	SAOUHSC_01854
	11	16	SAOUHSC_02574
	11	16	SAOUHSC_02789
	10	16	metK
	10	16	rplF
	13	15	secA1
	12	15	uvrA
	11	15	fabI
	11	15	atpA
	11	15	tarJ
	11	15	SAOUHSC_01850
	11	15	rpsE
	10	15	SAOUHSC_01050
	10	15	SAOUHSC_00848
	10	15	SAOUHSC_00647
	10	15	tarK
	9	15	rpsD
	9	15	cshA
	7	15	rplN
	13	14	ychF
	13	14	parE
	12	14	SAOUHSC_01145
	11	14	SAOUHSC_00535
	11	14	clpB
	11	14	ftsA
	11	14	murG
	10	14	guaB
	8	14	rpsK
	11	13	pyrH
	10	13	SAOUHSC_00002
	10	13	SAOUHSC_01908
	10	13	SAOUHSC_02975
	10	13	smc
	10	13	SAOUHSC_01193
	9	13	gatA
	9	13	era
	10	12	SAOUHSC_00851
	10	12	SAOUHSC_02699
	9	12	clpX
	9	12	SAOUHSC_00158
	9	12	SAOUHSC_01104
	8	12	rplO
	8	12	hpf
	8	12	glpK
	7	12	SAOUHSC_02366
	10	11	SAOUHSC_02788
	10	11	femX
	10	11	SAOUHSC_00634
	9	11	sucC
	9	11	glcB
	9	11	rpsL
	8	11	rplM
	8	11	carA
	7	11	rplV
	6	11	trmFO
	5	11	SAOUHSC_00711
	5	11	dinG
	9	10	sbi
	9	10	SAOUHSC_01392
	8	10	SAOUHSC_01838
	8	10	der
	8	10	tarL
	8	10	rnj1
	8	10	SAOUHSC_01884
	7	10	SAOUHSC_00467
	7	10	SAOUHSC_00669
	6	10	rplB
	4	10	atpG
	3	10	SAOUHSC_00508
	3	10	SAOUHSC_02661
	9	9	SAOUHSC_01615
	8	9	SAOUHSC_02875
	8	9	SAOUHSC_02264
	8	9	pdxS
	8	9	ligA
	8	9	dnaA
	7	9	rplJ
	7	9	copA
	7	9	SAOUHSC_01317
	7	9	pgk
	7	9	hutI
	7	9	femA
	7	9	asp23
	7	9	lepA
	7	9	rpsM
	6	9	SAOUHSC_01337
	6	9	SAOUHSC_01455
	6	9	SAOUHSC_00743
	8	8	rnj2
	8	8	SAOUHSC_02103
	7	8	SAOUHSC_00488
	7	8	SAOUHSC_01612
	7	8	SAOUHSC_01742
	7	8	asnS
	7	8	gpsA
	7	8	SAOUHSC_00562
	7	8	qoxB
	7	8	SAOUHSC_01054
	7	8	clpC
	7	8	polC
	6	8	rplD
	6	8	rpsG
	6	8	SAOUHSC_02979
	6	8	SAOUHSC_01253
	6	8	groEL
	6	8	SAOUHSC_02604
	6	8	SAOUHSC_00437
	6	8	sarR
	6	8	rplR
	6	8	guaA
	5	8	SAOUHSC_01415
	7	7	ahpF
	7	7	oatA
	6	7	nusA
	6	7	SAOUHSC_00309
	6	7	SAOUHSC_01249
	6	7	rsmH
	6	7	SAOUHSC_01493
	6	7	SAOUHSC_02097
	6	7	rplY
	6	7	SAOUHSC_02579
	6	7	eno
	6	7	murE
	6	7	purQ
	5	7	walR
	5	7	glyA
	5	7	accA
	5	7	sucD
	5	7	rplC
	5	7	glmM
	4	7	SAOUHSC_02158
	4	7	SAOUHSC_00196
	2	7	SAOUHSC_00356
	1	7	SAOUHSC_00061
	6	6	xpt
	6	6	SAOUHSC_00973
	5	6	rplK
	5	6	SAOUHSC_00367
	5	6	SAOUHSC_01199
	5	6	SAOUHSC_00616
	5	6	SAOUHSC_00015
	5	6	SAOUHSC_01347
	5	6	secD
	5	6	SAOUHSC_02417
	5	6	secY
	5	6	cvfB
	5	6	SAOUHSC_01580
	5	6	rplU
	5	6	SAOUHSC_02087
	5	6	yidC
	5	6	murB
	5	6	rpsH
	4	6	pfkA
	4	6	lipM
	4	6	ppaC
	4	6	SAOUHSC_00060
	4	6	SAOUHSC_02697
	4	6	SAOUHSC_00536
	4	6	codY
	4	6	rplP
	3	6	cgoX
	3	6	tyrS
	2	6	SAOUHSC_02267
	5	5	ftnA
	5	5	SAOUHSC_01735
	5	5	arcA
	5	5	fmtA
	5	5	SAOUHSC_00875
	5	5	SAOUHSC_00574
	5	5	SAOUHSC_02820
	5	5	pcrA
	5	5	hemL2
	5	5	mfd
	5	5	SAOUHSC_02265
	5	5	rplS
	4	5	ahpC
	4	5	rplQ
	4	5	purN
	4	5	fda
	4	5	aroA
	4	5	tarI
	4	5	menD
	4	5	SAOUHSC_00926
	4	5	SAOUHSC_00086
	4	5	SAOUHSC_00690
	4	5	miaB
	4	5	SAOUHSC_02390
	4	5	Ighg1
	4	5	purC
	4	5	SAOUHSC_01594
	4	5	SAOUHSC_02468
	4	5	mcsB
	4	5	SAOUHSC_00909
	4	5	SAOUHSC_02525
	4	5	SAOUHSC_00792
	3	5	SAOUHSC_01055
	3	5	argR
	3	5	SAOUHSC_01613
	3	5	asp1
	3	5	saeS
	3	5	SAOUHSC_01575
	3	5	SAOUHSC_00948
	3	5	SAOUHSC_00501
	4	4	SAOUHSC_02301
	4	4	SAOUHSC_01576
	4	4	murA
	4	4	walK
	4	4	purA
	4	4	infC
	4	4	pyrC
	4	4	fmt
	4	4	SAOUHSC_00785
	4	4	SAOUHSC_01814
	4	4	hemL1
	4	4	SAOUHSC_01882
	4	4	pyrR
	4	4	pyrF
	4	4	SAOUHSC_00925
	4	4	accD
	4	4	SAOUHSC_01857
	4	4	SAOUHSC_02323
	4	4	SAOUHSC_01027
	4	4	SAOUHSC_01895
	4	4	menB
	4	4	rplW
	4	4	SAOUHSC_00945
	4	4	cinA
	3	4	potA
	3	4	rlmN
	3	4	prfC
	3	4	sepF
	3	4	SAOUHSC_02243
	3	4	SAOUHSC_01836
	3	4	polA
	3	4	dnaJ
	3	4	rho
	3	4	SAOUHSC_02667
	3	4	SAOUHSC_00787
	2	4	SAOUHSC_00485
	2	4	SAOUHSC_01480
	2	4	SAOUHSC_01254
	2	4	SAOUHSC_02600
	2	4	SAOUHSC_01622
	2	4	lipA
	2	4	sigA
	2	4	gcvPA
	2	4	SAOUHSC_01747
	2	4	SAOUHSC_01948
	1	4	rpsO
	3	3	SAOUHSC_02151
	3	3	serS
	3	3	crtM
	3	3	SAOUHSC_00542
	3	3	rpmD
	3	3	murC
	3	3	SAOUHSC_01105
	3	3	SAOUHSC_01664
	3	3	SAOUHSC_01346
	3	3	gatD
	3	3	SAOUHSC_02859
	3	3	SAOUHSC_01320
	3	3	SAOUHSC_01646
	3	3	SAOUHSC_02383
	3	3	SAOUHSC_01837
	3	3	srrA
	3	3	dltD
	3	3	sraP
	3	3	SAOUHSC_00648
	3	3	obg
	3	3	SAOUHSC_00538
	3	3	rpsU
	3	3	icaR
	3	3	dnaX
	3	3	SAOUHSC_00651
	3	3	SAOUHSC_01867
	3	3	SAOUHSC_00022
	3	3	murT
	3	3	SAOUHSC_00200
	3	3	acpP
	3	3	SAOUHSC_01732
	3	3	SAOUHSC_02947
	3	3	SAOUHSC_00162
	3	3	crtP
	3	3	SAOUHSC_00444
	2	3	ebpS
	2	3	rpsP
	2	3	SAOUHSC_02597
	2	3	fbp
	2	3	rplX
	2	3	mgrA
	2	3	cshB
	2	3	mnmA
	2	3	SAOUHSC_00284
	2	3	mprF
	2	3	glmU
	2	3	SAOUHSC_02589
	2	3	SAOUHSC_02844
	2	3	SAOUHSC_01034
	2	3	SAOUHSC_02330
	2	3	ureG
	2	3	SAOUHSC_01358
	2	3	SAOUHSC_01326
	2	3	SAOUHSC_00333
	2	3	aroC
	2	3	SAOUHSC_01186
	2	2	SAOUHSC_01467
	2	2	dltC
	2	2	ssaA2
	2	2	SAOUHSC_01987
	2	2	SAOUHSC_02668
	2	2	rex
	2	2	atpH
	2	2	SAOUHSC_02447
	2	2	SAOUHSC_01192
	2	2	ldh1
	2	2	rocA
	2	2	SAOUHSC_00660
	2	2	rpmA
	2	2	SAOUHSC_00749
	2	2	purK
	2	2	SAOUHSC_00113
	2	2	SAOUHSC_00310
	2	2	mnhA2
	2	2	ureE
	2	2	SAOUHSC_02761
	2	2	plsX
	2	2	SAOUHSC_01259
	2	2	gpsB
	2	2	aspS
	2	2	ddl
	2	2	coaE
	2	2	rpsS
	2	2	SAOUHSC_00480
	2	2	SAOUHSC_02929
	2	2	SAOUHSC_02376
	2	2	SAOUHSC_02374
	2	2	SAOUHSC_00974
	2	2	hutU
	2	2	nusG
	2	2	pgcA
	2	2	SAOUHSC_01487
	2	2	arcC1
	2	2	SAOUHSC_00054
	2	2	SAOUHSC_02554
	2	2	SAOUHSC_01975
	2	2	SAOUHSC_01163
	2	2	SAOUHSC_01323
	2	2	SAOUHSC_01957
	2	2	SAOUHSC_00712
	2	2	SAOUHSC_01064
	2	2	SAOUHSC_01091
	2	2	SAOUHSC_01349
	2	2	SAOUHSC_02739
	2	2	msrA2
	2	2	mnmE
	2	2	SAOUHSC_01982
	2	2	SAOUHSC_02161
	2	2	SAOUHSC_02308
	2	2	SAOUHSC_02650
	2	2	luxS
	2	2	SAOUHSC_01413
	2	2	SAOUHSC_02585
	2	2	SAOUHSC_00349
	2	2	SAOUHSC_01486
	2	2	SAOUHSC_01677
	2	2	parC
	2	2	SAOUHSC_02810
	2	2	SAOUHSC_02660
	2	2	asp3
	2	2	valS
	2	2	pdxT
	2	2	SAOUHSC_01610
	2	2	SAOUHSC_01310
	2	2	SAOUHSC_01071
	1	2	SAOUHSC_02957
	1	2	divIB
	1	2	SAOUHSC_02662
	1	2	asp2
	1	2	SAOUHSC_00788
	1	2	tdcB
	1	2	prfB
	1	2	SAOUHSC_00428
	1	2	rbsK
	1	2	tmk
	1	2	SAOUHSC_01813
	1	2	birA
	1	2	SAOUHSC_02433
	1	2	hemE
	1	2	proC
	1	2	nadE
	1	2	SAOUHSC_00290
	1	2	hemB
	1	2	SAOUHSC_00405
	1	2	smpB
	1	2	SAOUHSC_01523
	1	1	arcC2
	1	1	tarA
	1	1	SAOUHSC_00779
	1	1	SAOUHSC_01657
	1	1	SAOUHSC_01933
	1	1	SAOUHSC_00946
	1	1	SAOUHSC_02154
	1	1	sle1
	1	1	tdk
	1	1	gtaB
	1	1	SAOUHSC_01137
	1	1	dltA
	1	1	SAOUHSC_02519
	1	1	SAOUHSC_01274
	1	1	rpmC
	1	1	SAOUHSC_00849
	1	1	SAOUHSC_01354
	1	1	SAOUHSC_02910
	1	1	SAOUHSC_01675
	1	1	rpsI
	1	1	rocD
	1	1	SAOUHSC_01871
	1	1	isaB
	1	1	SAOUHSC_02649
	1	1	SAOUHSC_01454
	1	1	saeR
	1	1	SAOUHSC_00720
	1	1	SAOUHSC_02783
	1	1	atpC
	1	1	SAOUHSC_00579
	1	1	SAOUHSC_00513
	1	1	SAOUHSC_01287
	1	1
	1	1	SAOUHSC_02149
	1	1	SAOUHSC_01490
	1	1	SAOUHSC_02743
	1	1	SAOUHSC_01025
	1	1	hutH
	1	1	gcvT
	1	1	murD
	1	1	SAOUHSC_00197
	1	1	SAOUHSC_01979
	1	1	SAOUHSC_02232
	1	1	SAOUHSC_01833
	1	1	sbcC
	1	1	SAOUHSC_00755
	1	1	SAOUHSC_00707
	1	1	rpsR
	1	1	SAOUHSC_00209
	1	1	tpx
	1	1	isaA
	1	1	SAOUHSC_02909
	1	1	SAOUHSC_02309
	1	1	murI
	1	1	SAOUHSC_00344
	1	1	SAOUHSC_02955
	1	1	atpF
	1	1	SAOUHSC_02590
	1	1	pgi
	1	1	agrB
	1	1	SAOUHSC_02001
	1	1	rsmA
	1	1	SAOUHSC_01810
	1	1	tagH
	1	1	whiA
	1	1	SAOUHSC_00139
	1	1	hisS
	1	1	SAOUHSC_00618
	1	1	SAOUHSC_01623
	1	1	araB
	1	1	nagD
	1	1	SAOUHSC_02744
	1	1	SAOUHSC_02856
	1	1	SAOUHSC_00675
	1	1	SAOUHSC_00738
	1	1	SAOUHSC_02778
	1	1	coaW
	1	1	secA2
	1	1	aldH1
	1	1	hutG
	1	1	SAOUHSC_01282
	1	1	SAOUHSC_01348
	1	1	SAOUHSC_02544
	1	1	prfA
	1	1	mscL
	1	1	SAOUHSC_02866
	1	1	rpsT
	1	1	SAOUHSC_01529
	1	1	psmA4
	1	1	SAOUHSC_01340
	1	1	hssS
	1	1	SAOUHSC_01155
	1	1	SAOUHSC_00085
	1	1	SAOUHSC_00642
	1	1	SAOUHSC_02978
	1	1	SAOUHSC_02588
	1	1	dnaE
	1	1	SAOUHSC_01515
	1	1	sfnaD

### Sheet: Extended Fig. 8a (Middle) 
Whole gel section of elution (NagU-R106A-FLAG)	Unique peptide count	Total peptide count	Protein
	46	663	NagU
	44	508	tuf
	23	178	YbbR
	21	113	DacA
	41	93	fusA
	42	84	pyk
	28	80	floA
	46	70	ftsH
	49	67	rpoC
	38	66	atl
	17	65	rplA
	32	57	purL
	26	55	pdhA
	23	55	rpsB
	42	54	rpoB
	38	53	gyrA
	32	48	odhA
	32	47	infB
	26	46	ftsZ
	32	40	purH
	29	40	mqo
	23	40	fhs
	26	37	thrS
	23	36	SAOUHSC_01042
	21	35	SAOUHSC_01043
	23	34	gyrB
	20	34	SAOUHSC_00708
	27	33	atpD
	26	33	rny
	24	32	SAOUHSC_00228
	20	32	odhB
	20	32	ffh
	22	31	proS
	22	31	SAOUHSC_00742
	18	31	SAOUHSC_00878
	24	30	SAOUHSC_00144
	23	30	lysS
	23	30	SAOUHSC_01652
	17	30	SAOUHSC_00847
	19	29	katA
	17	29	SAOUHSC_01794
	18	28	murA
	22	27	dnaK
	21	27	gatB
	19	27	SAOUHSC_02849
	18	27	guaB
	17	27	ptsG
	23	26	ackA
	21	26	smc
	18	26	pdp
	17	26	SAOUHSC_01041
	14	26	hly
	20	25	SAOUHSC_02297
	18	25	gatA
	18	25	ezrA
	17	25	SAOUHSC_00795
	16	25	bipA
	20	24	secA1
	18	24	carB
	16	24	uvrA
	17	23	cshA
	14	23	SAOUHSC_00906
	13	23	upp
	18	22	SAOUHSC_00851
	18	22	clpB
	16	22	rplE
	13	22	SAOUHSC_00647
	12	22	SAOUHSC_02443
	10	22	SAOUHSC_01819
	9	22	SAOUHSC_02264
	18	21	folD
	16	21	hslU
	16	21	spa
	15	21	tarL
	15	21	glpD
	14	21	SAOUHSC_00848
	10	21	SAOUHSC_01838
	14	20	SAOUHSC_01854
	13	20	SAOUHSC_00002
	13	20	SAOUHSC_02975
	12	20	sucC
	11	20	prs
	15	19	SAOUHSC_00535
	13	19	SAOUHSC_00637
	13	19	glmS
	13	19	fabI
	2	19	rpsQ
	17	18	SAOUHSC_01145
	15	18	SAOUHSC_01392
	13	18	SAOUHSC_02152
	13	18	rpoA
	13	18	qoxA
	12	18	SAOUHSC_00921
	12	18	SAOUHSC_01801
	11	18	SAOUHSC_01069
	11	18	SAOUHSC_02574
	15	17	walK
	15	17	rpsC
	14	17	SAOUHSC_01974
	13	17	femB
	15	16	dnaA
	14	16	atpA
	13	16	SAOUHSC_01855
	13	16	ftsA
	13	16	SAOUHSC_01104
	11	16	rpsE
	10	16	SAOUHSC_00158
	10	16	pgk
	9	16	gpsA
	8	16	rplF
	13	15	copA
	12	15	glpK
	12	15	sbi
	12	15	mqo
	11	15	pyrH
	10	15	tarK
	9	15	clpX
	9	15	pdxS
	9	15	hutU
	13	14	parE
	12	14	pflB
	12	14	SAOUHSC_02363
	11	14	ychF
	10	14	clpC
	9	14	SAOUHSC_01337
	9	14	SAOUHSC_01253
	9	14	femX
	8	14	rsmH
	8	14	nusA
	12	13	SAOUHSC_00196
	12	13	SAOUHSC_01193
	11	13	ahpF
	11	13	ligA
	11	13	rnj2
	10	13	rnj1
	10	13	SAOUHSC_02789
	10	13	glcB
	10	13	murE
	10	13	SAOUHSC_01742
	8	13	SAOUHSC_02979
	8	13	SAOUHSC_01493
	8	13	secD
	7	13	clpL
	12	12	SAOUHSC_01908
	11	12	metK
	11	12	murG
	10	12	recA
	9	12	groEL
	9	12	rpsD
	9	12	SAOUHSC_01467
	9	12	asnS
	9	12	rpsL
	8	12	sucD
	8	12	rplN
	7	12	SAOUHSC_01850
	7	12	tarJ
	10	11	SAOUHSC_00562
	9	11	SAOUHSC_01612
	9	11	SAOUHSC_00488
	9	11	lepA
	9	11	SAOUHSC_01884
	9	11	pyrR
	8	11	SAOUHSC_01050
	8	11	walR
	7	11	SAOUHSC_00467
	7	11	SAOUHSC_01455
	7	11	SAOUHSC_02323
	9	10	femA
	9	10	mfd
	8	10	rplJ
	8	10	SAOUHSC_00875
	7	10	ahpC
	7	10	SAOUHSC_02875
	7	10	SAOUHSC_01987
	7	10	ddl
	7	10	SAOUHSC_02604
	7	10	menD
	6	10	rplD
	6	10	rplV
	9	9	SAOUHSC_01735
	7	9	der
	7	9	polA
	6	9	rpsG
	6	9	rpsK
	6	9	aroA
	6	9	SAOUHSC_01580
	6	9	SAOUHSC_01415
	6	9	asp23
	6	9	rplM
	6	9	ppaC
	6	9	era
	5	9	atpG
	5	9	rpsH
	4	9	SAOUHSC_02525
	8	8	SAOUHSC_00634
	8	8	SAOUHSC_02103
	8	8	dinG
	8	8	polC
	7	8	SAOUHSC_02417
	7	8	SAOUHSC_02301
	7	8	SAOUHSC_01857
	7	8	SAOUHSC_01615
	7	8	rho
	6	8	glyA
	6	8	SAOUHSC_00574
	6	8	mcsB
	6	8	rplB
	6	8	menB
	6	8	SAOUHSC_02468
	6	8	SAOUHSC_00333
	6	8	rpsM
	5	8	SAOUHSC_02697
	5	8	plsX
	5	8	lipM
	5	8	rplC
	5	8	mprF
	4	8	ebpS
	3	8	mutS2
	7	7	oatA
	6	7	SAOUHSC_00309
	6	7	rplK
	6	7	hutI
	6	7	hpf
	6	7	SAOUHSC_02579
	6	7	SAOUHSC_02366
	6	7	SAOUHSC_02265
	5	7	SAOUHSC_02788
	5	7	eno
	5	7	SAOUHSC_00485
	5	7	carA
	5	7	SAOUHSC_01646
	5	7	SAOUHSC_00437
	5	7	codY
	5	7	rplU
	5	7	SAOUHSC_01064
	4	7	rplO
	4	7	potA
	4	7	murA
	4	7	miaB
	4	7	trmFO
	4	7	dnaJ
	4	7	purQ
	4	7	sfnaD
	6	6	glmM
	6	6	SAOUHSC_01029
	6	6	SAOUHSC_02929
	6	6	xpt
	6	6	SAOUHSC_01413
	5	6	SAOUHSC_00367
	5	6	ftnA
	5	6	pfkA
	5	6	hemL1
	5	6	pyrC
	5	6	dnaX
	5	6	SAOUHSC_00162
	5	6	qoxB
	5	6	sarR
	5	6	SAOUHSC_01105
	5	6	murB
	4	6	SAOUHSC_01249
	4	6	purN
	4	6	tarI
	4	6	cgoX
	4	6	murC
	3	6	SAOUHSC_02151
	3	6	cvfB
	3	6	lipA
	2	6	SAOUHSC_01480
	5	5	rocA
	5	5	rplY
	5	5	sbcC
	5	5	SAOUHSC_01664
	5	5	SAOUHSC_02154
	5	5	purC
	5	5	fmt
	5	5	SAOUHSC_00690
	5	5	cshB
	5	5	fmtA
	5	5	guaA
	5	5	mnmE
	5	5	SAOUHSC_01575
	5	5	SAOUHSC_01623
	5	5	SAOUHSC_00948
	5	5	SAOUHSC_00909
	5	5	SAOUHSC_00792
	4	5	SAOUHSC_01199
	4	5	SAOUHSC_01055
	4	5	SAOUHSC_00336
	4	5	fda
	4	5	aldH1
	4	5	SAOUHSC_00743
	4	5	mgrA
	4	5	prfC
	4	5	hemL2
	4	5	SAOUHSC_01054
	4	5	SAOUHSC_01657
	4	5	accD
	4	5	fumC
	4	5	SAOUHSC_01799
	4	5	accA
	4	5	SAOUHSC_01732
	4	5	SAOUHSC_01810
	4	5	SAOUHSC_02947
	4	5	gcvPB
	4	5	SAOUHSC_01837
	4	5	SAOUHSC_00973
	4	5	SAOUHSC_02161
	4	5	isdA
	3	5	rplQ
	3	5	coaE
	3	5	sigA
	3	5	rlmN
	3	5	hutH
	3	5	SAOUHSC_00711
	3	5	SAOUHSC_00731
	3	5	SAOUHSC_02820
	3	5	atpF
	3	5	SAOUHSC_00349
	4	4	gcvT
	4	4	SAOUHSC_01323
	4	4	SAOUHSC_01576
	4	4	tpx
	4	4	saeS
	4	4	SAOUHSC_00015
	4	4	SAOUHSC_02374
	4	4	serS
	4	4	parC
	4	4	SAOUHSC_01027
	4	4	SAOUHSC_00195
	4	4	alaS
	4	4	SAOUHSC_02761
	4	4	SAOUHSC_00542
	4	4	SAOUHSC_01163
	4	4	SAOUHSC_02087
	4	4	fbp
	4	4	SAOUHSC_01895
	4	4	SAOUHSC_00678
	4	4	purB
	4	4	acpP
	3	4	SAOUHSC_01613
	3	4	rplX
	3	4	mnmA
	3	4	SAOUHSC_01317
	3	4	asp1
	3	4	SAOUHSC_02844
	3	4	SAOUHSC_00536
	3	4	SAOUHSC_01836
	3	4	gatD
	3	4	infC
	3	4	SAOUHSC_02589
	3	4	SAOUHSC_00926
	3	4	SAOUHSC_01349
	3	4	SAOUHSC_00139
	3	4	SAOUHSC_00925
	3	4	SAOUHSC_00785
	3	4	aspS
	3	4	SAOUHSC_02978
	3	4	SAOUHSC_01882
	3	4	SAOUHSC_01622
	3	4	obg
	3	4	SAOUHSC_02404
	2	4	divIB
	2	4	asp2
	2	4	SAOUHSC_01287
	2	4	crtM
	2	4	rsmA
	2	4	SAOUHSC_00788
	2	4	SAOUHSC_01833
	2	4	SAOUHSC_02661
	2	4	SAOUHSC_02390
	2	4	SAOUHSC_00903
	2	4	trmB
	3	3	SAOUHSC_00086
	3	3	SAOUHSC_01982
	3	3	gcvPA
	3	3	SAOUHSC_01192
	3	3	rex
	3	3	SAOUHSC_01814
	3	3	SAOUHSC_02383
	3	3	SAOUHSC_00616
	3	3	yidC
	3	3	gtaB
	3	3	SAOUHSC_02097
	3	3	SAOUHSC_01933
	3	3	rplR
	3	3	pckA
	3	3	icaR
	3	3	murT
	3	3	lip2
	3	3	SAOUHSC_00779
	3	3	SAOUHSC_01846
	3	3	SAOUHSC_02268
	3	3	tyrS
	3	3	SAOUHSC_01744
	3	3	SAOUHSC_00945
	3	3	SAOUHSC_00669
	3	3	ldh2
	3	3	tsf
	3	3	SAOUHSC_01867
	3	3	rplS
	3	3	SAOUHSC_01852
	3	3	SAOUHSC_00513
	3	3	SAOUHSC_02330
	3	3	SAOUHSC_02447
	3	3	tarB
	3	3	cinA
	3	3	SAOUHSC_01675
	3	3	SAOUHSC_02667
	3	3	rplW
	3	3	SAOUHSC_01677
	2	3	dltC
	2	3	ssaA2
	2	3	SAOUHSC_02600
	2	3	SAOUHSC_01267
	2	3	gpsB
	2	3	SAOUHSC_00198
	2	3	SAOUHSC_00963
	2	3	mnhA2
	2	3	pcrA
	2	3	rpmC
	2	3
	2	3	aroC
	2	3	SAOUHSC_01282
	2	3	SAOUHSC_00310
	2	3	recD2
	2	3	SAOUHSC_01186
	2	3	hslO
	2	3	SAOUHSC_01759
	2	3	SAOUHSC_01709
	1	3	SAOUHSC_02662
	1	3	SAOUHSC_01766
	2	2	SAOUHSC_00849
	2	2	zwf
	2	2	SAOUHSC_00508
	2	2	pyrG
	2	2	dltD
	2	2	SAOUHSC_02243
	2	2	atpH
	2	2	SAOUHSC_02649
	2	2	rpmD
	2	2	SAOUHSC_00712
	2	2	SAOUHSC_00707
	2	2	Ighg1
	2	2	SAOUHSC_02597
	2	2	SAOUHSC_01427
	2	2	SAOUHSC_01610
	2	2	SAOUHSC_01320
	2	2	SAOUHSC_01254
	2	2	SAOUHSC_02699
	2	2	sepF
	2	2	SAOUHSC_02859
	2	2	rpmA
	2	2	SAOUHSC_02352
	2	2	rpsP
	2	2	SAOUHSC_01966
	2	2	secA2
	2	2	msrA2
	2	2	rocD
	2	2	SAOUHSC_01347
	2	2	SAOUHSC_01433
	2	2	SAOUHSC_01594
	2	2	SAOUHSC_02619
	2	2	SAOUHSC_00501
	2	2	SAOUHSC_01969
	2	2	SAOUHSC_01034
	2	2	SAOUHSC_01605
	2	2	SAOUHSC_00648
	2	2	SAOUHSC_02664
	2	2	whiA
	2	2	SAOUHSC_02376
	2	2	rpsU
	2	2	SAOUHSC_01158
	2	2	pyrE
	2	2	SAOUHSC_02760
	2	2	prfA
	2	2	SAOUHSC_00957
	2	2	SAOUHSC_02627
	2	2	rpmB
	2	2	SAOUHSC_01198
	2	2	SAOUHSC_02955
	2	2	essC
	2	2	SAOUHSC_01734
	2	2	SAOUHSC_01486
	2	2	coaW
	2	2	SAOUHSC_01180
	2	2	dagK
	2	2	SAOUHSC_01155
	2	2	SAOUHSC_01813
	2	2	SAOUHSC_02099
	2	2	SAOUHSC_02660
	2	2	nagD
	2	2	dnaE
	2	2	SAOUHSC_02544
	2	2	SAOUHSC_02577
	1	2	SAOUHSC_00946
	1	2	SAOUHSC_02957
	1	2	tmk
	1	2	tarA
	1	2	SAOUHSC_01496
	1	2	SAOUHSC_00284
	1	2	dltA
	1	2	argR
	1	2	tpiA
	1	2	SAOUHSC_00660
	1	2	mutL
	1	2	rbsK
	1	2	SAOUHSC_02650
	1	2	SAOUHSC_02648
	1	2	SAOUHSC_02267
	1	2	mnhD1
	1	2	SAOUHSC_00480
	1	2	SAOUHSC_00085
	1	2	tdk
	1	2	srrA
	1	2	SAOUHSC_00776
	1	2	SAOUHSC_01727
	1	2	SAOUHSC_00067
	1	2	tsaD
	1	1	rpsI
	1	1	pyrF
	1	1	sraP
	1	1	atpC
	1	1	SAOUHSC_01274
	1	1	SAOUHSC_02519
	1	1	SAOUHSC_02235
	1	1	SAOUHSC_00974
	1	1	SAOUHSC_01487
	1	1	SAOUHSC_01490
	1	1	SAOUHSC_02895
	1	1	SAOUHSC_02811
	1	1	SAOUHSC_00720
	1	1	SAOUHSC_01747
	1	1	SAOUHSC_00200
	1	1	SAOUHSC_00356
	1	1	SAOUHSC_02778
	1	1	saeR
	1	1	purA
	1	1	pth
	1	1	proC
	1	1	SAOUHSC_01091
	1	1	SAOUHSC_02631
	1	1	rplL
	1	1	xseA
	1	1	srrB
	1	1	SAOUHSC_02149
	1	1	birA
	1	1	SAOUHSC_00958
	1	1	SAOUHSC_02409
	1	1	SAOUHSC_00054
	1	1	SAOUHSC_00406
	1	1	SAOUHSC_02298
	1	1	araB
	1	1	SAOUHSC_01979
	1	1	agrB
	1	1	SAOUHSC_02308
	1	1	lgt
	1	1	SAOUHSC_02909
	1	1	nusG
	1	1	SAOUHSC_00538
	1	1	SAOUHSC_01138
	1	1	SAOUHSC_02852
	1	1	SAOUHSC_02866
	1	1	SAOUHSC_00937
	1	1	SAOUHSC_01259
	1	1	SAOUHSC_01871
	1	1	SAOUHSC_02585
	1	1	SAOUHSC_01354
	1	1	purK
	1	1	SAOUHSC_02158
	1	1	ureG
	1	1	SAOUHSC_00787
	1	1	SAOUHSC_02370
	1	1	rpsT
	1	1	miaA
	1	1	SAOUHSC_00422
	1	1	rsbW
	1	1	gmk
	1	1	SAOUHSC_01074
	1	1	SAOUHSC_02307
	1	1	nrdR
	1	1	SAOUHSC_00802
	1	1	murD
	1	1	SAOUHSC_02003
	1	1	SAOUHSC_00209
	1	1	deoC
	1	1	SAOUHSC_00405
	1	1	SAOUHSC_01031
	1	1	SAOUHSC_01408
	1	1	mnhA1
	1	1	SAOUHSC_02218
	1	1
	1	1	SAOUHSC_00022
	1	1	murF
	1	1	SAOUHSC_01346
	1	1	SAOUHSC_02050
	1	1	hisA
	1	1	SAOUHSC_02302
	1	1	SAOUHSC_02590
	1	1	SAOUHSC_02666
	1	1	SAOUHSC_00705
	1	1	tagH
	1	1	SAOUHSC_01340
	1	1	secY
	1	1	SAOUHSC_01049
	1	1	murI
	1	1	pdxT
	1	1	SAOUHSC_01310
	1	1	nnrD
	1	1	SAOUHSC_01630
	1	1	SAOUHSC_02686
	1	1	SAOUHSC_01515
	1	1	thrB
	1	1	rplT

### Sheet: Fig.3d,Extended Fig. 8a(Right) 
Whole gel section of elution (NagU-E26A-FLAG)	Unique peptide count	Total peptide count	Protein
	57	851	NagU
	44	512	tuf
	43	79	pyk
	44	71	fusA
	39	68	ftsH
	39	53	gyrA
	35	53	odhA
	27	50	ftsZ
	26	50	floA
	28	45	purL
	22	44	rpsB
	25	42	katA
	20	42	pdhA
	30	40	purH
	22	40	SAOUHSC_01043
	27	38	SAOUHSC_01042
	29	37	atpD
	18	37	SAOUHSC_01794
	28	36	infB
	27	36	atl
	24	35	rny
	22	33	fhs
	19	33	ffh
	23	31	secA1
	21	31	SAOUHSC_02297
	22	30	gyrB
	24	29	SAOUHSC_00742
	20	29	proS
	17	29	ackA
	23	28	mqo
	20	27	SAOUHSC_01801
	19	27	gatB
	18	26	murA
	16	26	folD
	20	25	dnaK
	20	25	parE
	19	25	odhB
	17	25	SAOUHSC_01041
	3	25	DacA
	21	24	rpoC
	17	24	SAOUHSC_02152
	17	24	spa
	16	24	bipA
	18	22	SAOUHSC_01104
	18	22	glpD
	16	22	SAOUHSC_00878
	18	21	sbi
	16	21	SAOUHSC_00708
	16	21	femB
	12	21	SAOUHSC_01854
	18	20	SAOUHSC_00228
	17	20	SAOUHSC_00144
	16	20	pdp
	14	20	ezrA
	14	20	tarL
	13	20	ftsA
	16	19	SAOUHSC_00535
	15	19	smc
	15	19	lysS
	14	19	glmS
	14	19	SAOUHSC_00196
	13	19	murG
	12	19	SAOUHSC_01838
	16	18	SAOUHSC_02363
	14	18	cshA
	14	18	atpA
	14	18	rpoB
	14	18	mqo
	14	18	SAOUHSC_01974
	14	18	dnaA
	13	18	SAOUHSC_01392
	12	18	clpX
	12	18	SAOUHSC_00848
	13	17	metK
	13	17	ptsG
	12	17	SAOUHSC_00002
	12	17	tarJ
	12	17	SAOUHSC_02574
	11	17	SAOUHSC_00647
	13	16	SAOUHSC_02979
	13	16	SAOUHSC_00851
	13	16	SAOUHSC_00906
	12	16	gatA
	12	16	recA
	11	16	SAOUHSC_01050
	11	16	rpoA
	11	16	SAOUHSC_00158
	10	16	SAOUHSC_02443
	12	15	carB
	11	15	SAOUHSC_01908
	10	15	SAOUHSC_01742
	10	15	SAOUHSC_01253
	10	15	SAOUHSC_02301
	9	15	ychF
	14	14	thrS
	12	14	SAOUHSC_02849
	12	14	hutU
	11	14	SAOUHSC_00637
	11	14	femX
	10	14	copA
	10	14	fabI
	9	14	SAOUHSC_01819
	8	14	prs
	12	13	qoxA
	11	13	glyA
	10	13	SAOUHSC_01855
	9	13	SAOUHSC_00921
	9	13	sucC
	8	13	mcsB
	7	13	rpsK
	3	13	atpG
	12	12	hslU
	11	12	glpK
	11	12	guaB
	10	12	SAOUHSC_01467
	10	12	SAOUHSC_00795
	9	12	dnaX
	8	12	ahpC
	7	12	clpL
	7	12	trmFO
	9	11	gpsA
	9	11	SAOUHSC_00309
	8	11	SAOUHSC_02975
	7	11	rsmH
	7	11	hutI
	7	11	SAOUHSC_02366
	6	11	YbbR
	5	11	rplN
	4	11	pgk
	9	10	tarK
	9	10	femA
	8	10	rplA
	8	10	asnS
	7	10	SAOUHSC_01287
	7	10	SAOUHSC_02097
	7	10	SAOUHSC_01455
	7	10	rpsL
	6	10	tig
	9	9	SAOUHSC_01193
	9	9	SAOUHSC_02323
	9	9	SAOUHSC_00634
	8	9	SAOUHSC_00875
	8	9	carA
	8	9	SAOUHSC_01145
	8	9	rpsE
	8	9	rnj1
	8	9	pyrH
	8	9	cinA
	7	9	SAOUHSC_00488
	7	9	SAOUHSC_01884
	7	9	SAOUHSC_01163
	7	9	SAOUHSC_00973
	7	9	SAOUHSC_02579
	6	9	rplY
	6	9	SAOUHSC_01615
	5	9	SAOUHSC_00711
	5	9	mutS2
	4	9	SAOUHSC_02661
	8	8	lepA
	7	8	aroA
	7	8	dnaJ
	7	8	SAOUHSC_02468
	7	8	SAOUHSC_00562
	7	8	hutH
	6	8	fbp
	6	8	glcB
	6	8	murE
	6	8	SAOUHSC_00437
	6	8	qoxB
	6	8	der
	6	8	ppaC
	5	8	SAOUHSC_02604
	5	8	SAOUHSC_00926
	5	8	rpsG
	5	8	SAOUHSC_00743
	7	7	SAOUHSC_02417
	7	7	rpsC
	6	7	SAOUHSC_02875
	6	7	uvrA
	6	7	ahpF
	6	7	rocA
	6	7	SAOUHSC_02383
	6	7	ligA
	6	7	cvfB
	6	7	SAOUHSC_01664
	6	7	SAOUHSC_01857
	6	7	rho
	6	7	SAOUHSC_02789
	6	7	SAOUHSC_00198
	6	7	dinG
	5	7	walK
	5	7	obg
	4	7	rpsH
	6	6	murT
	6	6	hly
	6	6	rnj2
	6	6	era
	6	6	SAOUHSC_02265
	5	6	ebpS
	5	6	upp
	5	6	groEL
	5	6	nusA
	5	6	SAOUHSC_01415
	5	6	secD
	5	6	SAOUHSC_02264
	5	6	SAOUHSC_00195
	5	6	clpB
	5	6	gcvPA
	4	6	purN
	4	6	rplJ
	4	6	miaB
	4	6	accA
	4	6	prfC
	4	6	murB
	4	6	SAOUHSC_00785
	4	6	SAOUHSC_01064
	3	6	SAOUHSC_02390
	3	6	SAOUHSC_02087
	3	6	SAOUHSC_01709
	5	5	rplB
	5	5	mfd
	5	5	SAOUHSC_01735
	5	5	hpf
	5	5	fmtA
	5	5	murF
	5	5	sucD
	5	5	rplF
	5	5	xpt
	4	5	potA
	4	5	SAOUHSC_00974
	4	5	SAOUHSC_01337
	4	5	SAOUHSC_01612
	4	5	fmt
	4	5	SAOUHSC_01594
	4	5	fda
	4	5	murA
	4	5	dltD
	4	5	SAOUHSC_01799
	4	5	hemL2
	4	5	sarR
	4	5	lip2
	4	5	SAOUHSC_01982
	4	5	saeS
	4	5	ddl
	4	5	parC
	3	5	SAOUHSC_01320
	3	5	SAOUHSC_02267
	3	5	mutL
	3	5	polC
	2	5	SAOUHSC_02788
	1	5	pgi
	4	4	SAOUHSC_00467
	4	4	SAOUHSC_01646
	4	4	lipM
	4	4	menD
	4	4	gcvT
	4	4	SAOUHSC_01347
	4	4	SAOUHSC_02844
	4	4	SAOUHSC_00162
	4	4	SAOUHSC_00788
	4	4	SAOUHSC_01850
	4	4	pcrA
	4	4	SAOUHSC_00616
	4	4	oatA
	4	4	plsX
	4	4	purK
	4	4	SAOUHSC_00792
	3	4	SAOUHSC_00963
	3	4	SAOUHSC_00367
	3	4	SAOUHSC_01766
	3	4	rpsD
	3	4	SAOUHSC_01833
	3	4	Ighg1
	3	4	SAOUHSC_01622
	3	4	asp1
	3	4	SAOUHSC_01493
	3	4	gcvPB
	3	4	coaBC
	3	4	SAOUHSC_01611
	3	4	SAOUHSC_02525
	3	4	SAOUHSC_01054
	3	4	SAOUHSC_02978
	2	4	SAOUHSC_01732
	2	4	SAOUHSC_01813
	2	4	glyQS
	3	3	ftnA
	3	3	SAOUHSC_00542
	3	3	asp23
	3	3	pyrC
	3	3	rplE
	3	3	SAOUHSC_02589
	3	3	walR
	3	3	purQ
	3	3	mnmA
	3	3	SAOUHSC_02627
	3	3	SAOUHSC_02929
	3	3	menB
	3	3	sfnaD
	3	3	SAOUHSC_02909
	3	3	cgoX
	3	3	sbcC
	3	3	SAOUHSC_00086
	3	3	rplC
	3	3	thiI
	3	3	ureG
	3	3	crtQ
	3	3	purC
	2	3	eno
	2	3	SAOUHSC_00579
	2	3	SAOUHSC_01254
	2	3	ssaA2
	2	3	SAOUHSC_02274
	2	3	SAOUHSC_02947
	2	3	SAOUHSC_00690
	2	3	rplV
	2	3	pckA
	2	3	SAOUHSC_00197
	2	3	murC
	2	3	pdxS
	2	3	clpC
	2	3	SAOUHSC_01354
	2	3	SAOUHSC_01487
	2	3	rsmA
	2	3	SAOUHSC_00776
	2	3	rpsN
	2	3	lipA
	2	3	SAOUHSC_02352
	1	3	SAOUHSC_00946
	2	2	dltC
	2	2	SAOUHSC_01199
	2	2	SAOUHSC_00015
	2	2	SAOUHSC_01249
	2	2	SAOUHSC_01427
	2	2	SAOUHSC_01480
	2	2	SAOUHSC_01846
	2	2	SAOUHSC_01652
	2	2	gtaB
	2	2	argS
	2	2	rplL
	2	2	mprF
	2	2	alaS
	2	2	SAOUHSC_00574
	2	2	accD
	2	2	nadE
	2	2	SAOUHSC_00085
	2	2	hutG
	2	2	cshB
	2	2	divIB
	2	2	SAOUHSC_02652
	2	2	rbsK
	2	2	pth
	2	2	SAOUHSC_01792
	2	2	gatD
	2	2	SAOUHSC_01867
	2	2	SAOUHSC_00209
	2	2	tagH
	2	2	SAOUHSC_01027
	2	2	nrdR
	2	2	SAOUHSC_00937
	2	2	tsf
	2	2	crtM
	2	2	tsaD
	2	2	SAOUHSC_01026
	2	2	SAOUHSC_01836
	2	2	murQ
	2	2	SAOUHSC_00749
	2	2	SAOUHSC_01071
	2	2	hslO
	2	2	SAOUHSC_02308
	2	2	SAOUHSC_01747
	2	2	rpmA
	2	2	rpsM
	2	2	SAOUHSC_02744
	2	2	SAOUHSC_01408
	2	2	aspS
	2	2	SAOUHSC_01734
	2	2	pflB
	2	2	SAOUHSC_00847
	2	2	valS
	2	2	SAOUHSC_02660
	2	2	rpsQ
	2	2	SAOUHSC_02731
	1	2	tarI
	1	2	rpsP
	1	2	SAOUHSC_02151
	1	2	araB
	1	2	SAOUHSC_02650
	1	2	SAOUHSC_02697
	1	2	isdA
	1	2	SAOUHSC_00802
	1	2	SAOUHSC_02773
	1	1	SAOUHSC_01412
	1	1	SAOUHSC_00508
	1	1	rplK
	1	1	rpsI
	1	1	SAOUHSC_02597
	1	1	SAOUHSC_01323
	1	1	SAOUHSC_01258
	1	1	pfkA
	1	1	SAOUHSC_01814
	1	1	SAOUHSC_01192
	1	1	SAOUHSC_01575
	1	1	SAOUHSC_01580
	1	1	mnhA2
	1	1	SAOUHSC_00284
	1	1	SAOUHSC_00067
	1	1	aldH1
	1	1	tpx
	1	1	SAOUHSC_01282
	1	1	SAOUHSC_00731
	1	1	nikA
	1	1	SAOUHSC_03049
	1	1	SAOUHSC_02649
	1	1	sepF
	1	1	recF
	1	1	SAOUHSC_02235
	1	1	SAOUHSC_01868
	1	1	SAOUHSC_01605
	1	1	rplO
	1	1	SAOUHSC_00755
	1	1	rpmC
	1	1	SAOUHSC_00945
	1	1	SAOUHSC_01727
	1	1	coaW
	1	1	SAOUHSC_00039
	1	1	SAOUHSC_01576
	1	1	SAOUHSC_01346
	1	1	SAOUHSC_01871
	1	1	SAOUHSC_01837
	1	1	SAOUHSC_00054
	1	1	msrA2
	1	1	SAOUHSC_00838
	1	1	SAOUHSC_02330
	1	1	SAOUHSC_02001
	1	1	ldh2
	1	1	SAOUHSC_02409
	1	1	SAOUHSC_01584
	1	1	glmU
	1	1	SAOUHSC_00200
	1	1	SAOUHSC_01618
	1	1	rpmD
	1	1	SAOUHSC_01861
	1	1	SAOUHSC_01933
	1	1	rplX
	1	1	SAOUHSC_02667
	1	1	SAOUHSC_01184
	1	1	rpsT
	1	1	whiA
	1	1	SAOUHSC_01105
	1	1	SAOUHSC_00342
	1	1	SAOUHSC_00410
	1	1	rpmB
	1	1	SAOUHSC_00712
	1	1	SAOUHSC_02590
	1	1	SAOUHSC_01264
	1	1	SAOUHSC_01310
	1	1	chdC
	1	1	murI
	1	1	sspP
	1	1	SAOUHSC_02739
	1	1	SAOUHSC_01515
