## Supplementary Table 3 Kinetic parameters of NagU and GlmU for "*Staphylococcus aureus* uses a eukaryotic-like uridyltransferase to make UDP-GlcNAc for cell wall synthesis"

### Sheet: Sheet1
GlcNAc-1-P
	Vmax		Km
	Value	SEM	Value	SEM
NagU	0.0496341	0.00137289	23.9212	2.65227
GlmU	0.0313976	0.00239229	91.2897	19.6888
Enzyme	Km (µM)	kcat (s⁻¹)	kcat/Km (s⁻¹·µM⁻¹)
NagU	23.92 ± 2.65	9.93 ± 0.27	0.415 ± 0.047
GlmU	91.29 ± 19.69	6.28 ± 0.48	0.0688 ± 0.0158
UTP
	Vmax		Km
	Value	SEM	Value	SEM
NagU	0.0589088	0.00152279	17.2005	1.94691
GlmU	0.0283929	0.00139004	51.8155	8.3663
Enzyme	Km (µM)	kcat (s⁻¹)	kcat/Km (µM⁻¹·s⁻¹)
NagU	17.20 ± 1.95	11.78 ± 0.30	0.684 ± 0.081
GlmU	51.82 ± 8.37	5.68 ± 0.28	0.110 ± 0.018
All experiments used 5 nM enzymes for reaction
